# UVB induces meibomian gland dysfunction and ocular surface damage in rat mimicking ocular rosacea

**DOI:** 10.1101/2025.03.31.646002

**Authors:** Linxin Zhu, Daniela Rodrigues-Braz, Emmanuel Gélizé, Marine Crépin, Caroline Peltier, Coralie Lheure, Xavier Morel, Sandrine Moret, Jean-Louis Bourges, Olivier Berdeaux, Francine Behar-Cohen, Min Zhao

## Abstract

Ocular Rosacea (OR) is a common chronic inflammatory disease that affects the ocular surface and eyelids. Meibomian gland dysfunction (MGD), often associated with OR, can lead to dry eye syndrome and vision-threatening corneal complications. OR is underdiagnosed and incurable, highlighting the need for a deeper understanding of the pathogenesis of MGD associated with OR to develop targeted treatments. In this study, rat upper eyelids were exposed to UVB, a known triggering factor for rosacea, for five days. UVB exposure caused acute damage to the eyelid skin and meibomian glands (MG) together with increased oxidative stress, mitochondrial dysfunction, apoptosis, inflammation, and elevated lipid production by day 5. During the two-week healing process, inflammation and lipid hyperproduction tended to normalize, but hyperkeratinization of MG ducts persisted, and meibocyte stem cells continued to decrease. This led to MGD and was likely responsible for corneal epithelial defects observed on day 19. The progressive fibrosis in rat MG was similar to that observed in MG biopsy tissues from OR patients, suggesting that UVB causes chronic and irreversible damage to MGs. Transcriptomic intersection analysis revealed shared gene regulation patterns between UVB-induced changes in rat MG and human rosacea and MGD. Additionally, UVB altered Meibum lipid composition in ways that mimic human MGD. This model provides a valuable tool for studying the pathophysiology of MGD associated with OR and for evaluating potential treatments.
