## Supplementary material for "UVB induces meibomian gland dysfunction and ocular surface damage in rat mimicking ocular rosacea": Intersection analysis for transcriptome of human MGD and UVB-induced model

### Sheet: Sheet 1
Only MGD Patients	Only Animal Model	MGD Patients AND Animal Model
a2ml1	aabr07000398.1	adcy2
aak1	aabr07001382.1	adh7
abat	aabr07002627.1	aff3
abca7	aabr07002848.1	aldh3a1
abcc10	aabr07005597.1	amt
abcd4	aabr07006049.1	apobec2
abhd13	aabr07019383.1	aurka
abr	aabr07025272.1	cadm1
acot2	aabr07028999.1	cdc14b
actc1	aabr07033236.1	cenpe
acvr1b	aabr07044583.2	cenph
adamts13	aabr07044631.2	chrna1
adamts14	aabr07044711.1	cnfn
adk	aabr07044759.1	ect2
adora2b	aabr07048271.1	galns
adra2b	aabr07049499.1	gcnt2
afap1l1	aabr07052523.1	gsdmc
afg3l1p	aabr07058422.1	gstm1
aim1	aabr07058464.1	hspb7
akr1b10	aabr07062138.2	kank4
akr1b15	aabr07066944.1	kera
akt1	aabr07070307.1	kpna2
alb	aabr07070810.1	lypd5
aldh5a1	aabr07071765.1	mgst2
alg9	aacs	mlana
ankrd44	abca1	mme
ano1	abcb9	mxra8
anpep	abcc5	myf6
anxa2	abhd1	oip5
anxa2p1	abhd11	orc1
apex1	ablim3	pdgfra
apobec3h	abra	plxnc1
appbp2	ac094055.1	pmaip1
aqp2	ac117058.1	psd2
arhgap35	ac128848.1	pvalb
arhgap42	ac128859.3	reln
arhgef11	ac130391.3	serpinb2
arhgef15	ac139642.1	ska3
arhgef9	acad11	slc39a8
arl3	acot4	smad9
armcx2	acp6	sprr3
armcx3	acpp	tmprss11a
arnt	acsf3	top2a
arpp21	acss1	tppp
arsg	actg2	tpx2
asah2b	actn2	tubb3
atat1	actn3	tyrp1
atg16l2	ada	wdr60
atp1b2	adamts12
atp2a1	adamts17
atp2a3	adamts4
atp5h	adamts5
atr	adamts7
atxn2l	adamtsl3
aurkaps1	adamtsl5
avp	adgrf2
azin1	adgrl3
b4galt6	adgrl4
b4gat1	adgrv1
bag3	adh6
bcl10	adh6a
bdnf	adhfe1
best1	adipoq
bex1	adrb2
bex3	adtrp
bivm	agpat1
bnc1	agr2
bola2	akap14
btc	akr1c3
btnl3	alox12e
c10orf99	alpg
c11orf24	ampd1
c11orf45	ampd2
c12orf56	angpt1
c17orf107	ankk1
c19orf38	ankmy1
c1galt1c1	ankrd1
c1orf132	ankrd2
c2orf50	ankrd35
c2orf71	anln
c2orf74	ano9
c5ar2	anxa9
c6orf89	apcdd1
c9orf43	apobec3
c9orf64	apod
c9orf84	arg2
cabp7	arhgap11a
cacng4	arhgap22
cacul1	arhgap40
calca	arhgap44
caln1	arl13b
calr3	armcx4
card8	armh4
casp6	arrdc4
cbarp	asb15
cbwd1	asf1b
ccdc121	asic2
ccdc184	aspg
ccdc51	asphd2
ccnb2	aspm
ccs	astn2
ccser1	atg9b
cd151	atl1
cd1a	atp10b
cd1d	atp12a
cdc73	atp13a4
cdh20	atp1a3
cdh23	atp1b1
cdhr5	atp2b4
cdk17	atp6v1c2
cdkl5	atp8a2
cdkn2b	aurkb
celf4	awat2
cep350	b3galt5
cep44	b4galnt3
cep57l1	b4galnt4
cept1	b4galt5
ces5a	bach2
cfap206	bambi
cherp	bard1
chmp1b	batf2
chmp7	bbox1
chsy3	bcl2l11
cldn20	bcl3
cldn3	bdkrb2
clec12a	best2
clic4	bicc1
clip2	bicdl1
clk1	birc5
cmpk1	bmp6
cnih2	bmx
cnnm3	bnip3
col9a1	brip1
copg1	bsn
cox18	bst1
cpeb2	bub1
crnn	bub1b
crocc	c1qa
cry2	c1qb
crygn	c1qc
csta	c1qtnf5
ct55	c1r
ct62	c1s
ctag2	c2
ctsh	ca12
cuta	ca3
cyb5d1	cacna1b
cyp17a1	cacna1e
cyp19a1	cadps2
cyp20a1	calhm1
cyp2c18	calhm4
cyp4z1	camk1d
cysrt1	camkv
dab2ip	capn12
dact1	capn13
dbx2	capn15
dcaf5	car2
dcbld2	casp1
dcp2	casp3
ddah1	casq1
ddb2	castor1
ddx11	cbr3
ddx20	ccdc158
ddx3x	ccdc3
ddx59	cck
derl2	ccl11
dffa	ccl2
dgcr14	ccl21
dguok	ccl22
dhrs7	ccl24
dio3	ccl6
dip2b	ccl7
dkk3	ccn5
dlc1	ccna2
dleu1	ccnb1
dlst	ccne1
dnhd1	ccnf
dok6	ccnjl
dtl	ccr5
dtna	ccr7
dusp13	cd14
dux1	cd163
dux3	cd2
dync2li1	cd207
e2f4	cd209
ece2	cd274
eef1b2	cd44
efcab3	cd80
ehd4	cd8a
ehmt1	cd93
elac1	cdc20
elf2	cdc25c
en2	cdca2
epg5	cdca3
epha5	cdca5
eppk1	cdca8
erp44	cdk1
esd	cdkn1c
esrp1	cdkn3
exoc3l1	cdo1
ext2	cebpd
ezh2	cecr2
f9	cemip
fabp3	cenpa
faf1	cenpf
fam101a	cenpi
fam122c	cenpn
fam13a	cenpo
fam160b2	cenpt
fam19a2	cenpu
fam204a	cenpw
fam53c	cep55
fam69c	cers4
fam72a	ces1d
fam76b	ces2c
fancd2	ces4a
fbxl2	cfi
fbxo11	cgref1
fbxo30	chek2
fcgbp	chi3l1
fcgr1b	chrna4
fen1	chst9
fgd4	cidec
fgf20	cilp
fgf6	cip2a
fitm1	cit
fkbp10	cited4
flcn	ckap2
fmc1	clca4l
fmo9p	clca5
fndc3a	cldn17
foxd4l3	cldn7
foxf1	cldn8
foxk2	clec10a
foxp1	clec11a
gab4	clec14a
gadd45a	clec2e
gapdh	clip3
gatc	clspn
gbp6	cmahp
gdf7	cmpk2
gdpd1	cnn2
gga1	cntfr
gigyf1	cntn1
gimap7	cobl
gltp	coch
gm140	col18a1
gmppa	col22a1
gopc	col4a1
gp2	col4a2
gpat2	col8a1
gpn2	comt
gpr39	coro6
gpr63	cotl1
gpsm2	cpa3
grhl3	cpa6
grin2b	cpe
grxcr2	cpn1
gsap	cpne8
gstm2	cpvl
gstm2p1	cpxm1
gtf2e1	cpxm2
gtf2h1	cpz
gtf2ip1	crabp1
gtpbp8	cracd
gusbp5	creb3l3
gys1	creb5
hba2	crip1
hbb	crlf1
hbs1l	crtac1
hcg4b	cryab
hcrtr2	csdc2
hdhd2	csf2rb
hdlbp	csf3r
hepacam2	csrp3
hhipl1	cst6
hic1	cthrc1
hif3a	ctnnd2
hist1h2bd	ctsw
hist1h2bj	ctsz
hist1h4k	cttnbp2
hla-c	cxcl14
hla-dqa2	cxcl3
hla-g	cxcl6
hltf	cyb5r2
hnrnpa1	cyfip2
hnrnpa1l2	cyp11b3
hook3	cyp1a1
hrc	cyp24a1
hsfy2	cyp27a1
hsp90aa1	cyp2b21
hspa13	cyp2c11
hspa6	cyp2j4
hspbp1	cyp3a9
icmt	cyp4a8
igdcc4	cyp4b1
igll1	cyth4
ikzf4	dab2
il17c	dapl1
il18bp	dbf4
il37	dbi
ing3	dclk3
insm1	dcn
iqck	dcun1d4
itch-it1	ddias
jakmip1	ddit3
jmjd6	defb14
jph1	defb4
kansl1	degs2
katnb1	depdc1
kcnh2	depdc1b
kctd11	depdc7
kctd6	depp1
kiaa0101	des
kiaa1958	dgat1
kir3dl3	dgat2l6
kirrel3-as2	dgcr6
klc1	dglucy
klc2	dhrs7c
kmt2e	dkkl1
krt10	dlgap5
krt18	dlx3
krt6b	dnase1l3
krt6c	dnmt3b
krtap10-9	dpyd
lancl1	drp2
larp4	dsg3
lat2	dsg4
layn	dsn1
lce1f	dusp10
lce3e	dusp4
lck	dusp6
ldhc	dusp7
ldhd	dyrk3
lgals9b	e2f7
lgr4	e2f8
lhx1	ebp
lims3	ecrg4
linc00399	ecscr
linc00662	eda
linc00677	ednrb
linc00691	eepd1
linc01216	efhd1
linc01365	efnb3
linc01563	egfl6
liph	egr2
lmbrd1	ehd3
lnp1	elf3
loc100130238	elmod1
loc100288306	elovl3
loc100505588	elovl5
loc100507670///znf687	emb
loc101928326	eme1
loc101928370	emid1
loc101929331	emilin2
loc101929457	emilin3
loc102723330	enc1
loc105376351	eng
loc105379298	enho
loc107984813	eno1
loc388882	eno3
lonrf2	enox2
lrg1	enpp3
lrp3	ensrnog00000017963
lrrfip1	entpd1
lrtm2	entpd3
lsp1	entpd7
lynx1	epgn
lypla1	epha7
lyrm9	ephb6
lyst	epop
lztfl1	ercc6l
madd	eri2
mafa	erich5
magea3	ero1a
magea9b	errfi1
mageb1	esam
majin	espl1
mal	espn
map1lc3b2	esyt3
map2k1	etv4
map3k2	etv5
mapk7	eva1b
mapkapk3	eva1c
matn2	exo1
matn3	exoc3l2
mbd5	eya2
mbtd1	f3
mcc	f5
mcl1	fa2h
mdp1	faah
meaf6	fabp5
mecp2	fads2l1
med15	fam110d
med17	fam162a
med18	fam184a
med27	fam240b
mef2a	fam3b
mettl4	fam43a
mfge8	fam71e2
micall2	fam81a
mir181a2hg	fam83d
mkl1	fanca
mknk1	fbn1
mmp10	fbp1
mmp24	fbxl21
mob1a	fbxo5
mobp	fcgr1a
mov10	fcgr2b
mphosph6	fcho1
mre11a	fcna
mrpl15	fcnb
mrps18b	fdft1
mrps27	fer1l4
mrto4	fetub
msh2	fgf18
msl2	fgfbp1
mt1g	fgfr2
mtch1	fgfr3
mturn	fgg
mucl1	fggy
mus81	fgl1
mybpc1	fhad1
mybpc2	fhl1
mybph	flacc1
myh1	flnc
myo19	flrt1
mzt2b	fmod
napepld	folr2
naprt	fosl1
nat9	frem2
nbeal2	frk
nckap1	fscn1
ndrg4	fstl4
neb	fundc2
nectin3	fut2
neurod6	fzd10
nfe2l1	g0s2
nfib	gab2
nipal2	gabrp
nlrp2	galk1
nme1-nme2	galm
nmu	galnt6
nphp4	gata6
nr1i2	gcsh
ntf3	gde1
ntng1	gdpd2
ntrk3	gen1
nudt9	gfpt2
nup50	gip
nup98	gipc2
or11a1	gja5
or2b2	gjb2
or51b5	glb1l2
or51f1	gldn
or5au1	glt6d1
or5v1	glyatl3
or7g1	gnb4
otud5	gpc3
p2ry2	gpcpd1
p3h4	gpha2
pafah2	gpr143
particl	gpr176
pbx3	gpr4
pcdhac2	gprasp2
pcgf6	gprc5a
pcnx1	gprc5b
pde9a	gprc5d
pdhx	gprin3
pdk3	gpx2
pdlim3	gpx6
peli2	gramd1c
peli3	gramd2b
pex6	grem1
pfkfb3	gria4
pgk1	grip2
pi3	grk5
pik3r3	gsdma
pip5k1a	gsn
pkhd1	gss
pkp1	gsta4
pkp4	gstt3
plpp3	gtse1
pms1	gucy2g
pnp	gusb
pnpla6	gys2
polr1e	hal
polr3d	hapln4
potei	has2
ppm1b	haspin
ppm1j	havcr1
ppp1ca	hcst
ppp1r3a	hdc
ppp2r1b	heg1
ppp2r2b	hephl1
ppp4r2	herc6
prkcq	hes7
prpf39	hexb
prr4	hgf
prss3	hic2
prss3p2	hivep3
prx	hjurp
psd	hmgcr
psen1	hmmr
psip1	hoxc13
psmc4	hpn
psmd10	hpx
psme1	hrob
psme2	hsd11b2
pstk	hspb6
ptbp3	hspb8
ptdss2	htr1b
pth1r	htr2b
ptma	htra3
ptn	hyal4
ptpdc1	icam1
ptpra	iffo1
pttg1	ifi27l2b
pwwp2a	ifi44l
pxylp1	ifi47
qpct	ifit2
qrfpr	ifitm1
qser1	igf1
rab18	igf2
rab3a	igfbp2
rabac1	igfn1
rad51d	il17rd
raet1g	il18rap
ramp2	il1f10
ranbp1	il1r1
ranbp6	il1r2
rap1a	il1rl1
rap1gds1	il1rl2
rasa2	il20rb
raver2	il2rg
rb1	il34
rbfox1	il36a
rbm18	il36g
rbm23	il4r
rbm8a	il6
rbms3-as3	impdh1
rbmy1e	incenp
rcan2	inf2
rdh14	inha
ret	inhbb
rfc2	inmt
rfx4	iqsec3
rfx6	irf1
rgcc	irgm
rgl2	isoc2b
rhce	itga5
rhcg	itpkb
rhno1	jak3
rit1	jaml
rln2	kazald1
rnf5	kb15
rnh1	kcna10
rogdi	kcna2
rpap3	kcnd3
rpia	kcnh1
rpl29	kcnh3
rpl3l	kcnip2
rpl41	kcnk3
rpn1	kcnk5
rps27a	kcnn2
rps29	kcnq5
rsad1	kcns3
rsbn1	kctd14
ruvbl1	kif14
rwdd4	kif18b
ryr1	kif20a
s100a2	kif20b
s100a7	kif22
s100a8	kif26a
s100a9	kif26b
s100p	kif2c
s100pbp	kif4a
saa1	kifc1
saa4	klhl29
sart1	klhl33
scfd2	klk12
scmh1	klk13
scml1	klk14
scnn1a	klk5
scrn3	klk6
sdc1	klk8
sdf4	klk9
sdha	knl1
sec24d	knstrn
sec63	krt2
sema4c	krt24
senp7	krt26
serf2	krt28
serpina9	krt31
serpinb13	krt32
serpinb3	krt35
sez6l2	krt40
sfrp1	krt7
sfta1p	krt72
sfxn3	krt73
sgcb	krt75
sgpp2	krt77
shmt1	krt80
siae	krt82
siglec8	krt85
slamf6	kyat3
slamf7	l2hgdh
slc22a17	lamc2
slc25a45	lamc3
slc27a6	lbhd2
slc30a5	lbp
slc33a1	lce1l
slc35e2	lce1m
slc6a10p	lcmt1
slc6a20	lcn2
slc8a1	lct
slco1a2	lef1
slurp1	lgals9
slx1a	lilrb3
smg7	limk1
snord73a	lipk
snrpd3	lipm
sox12	lipn
sox2	lmo1
sp6	loc100359539
spata9	loc100359600
spcs1	loc100360380
spink9	loc100360791
spire1	loc100362384
sppl2c	loc100909605
sprr2a	loc100909840
sprr2c	loc100909857
sprr2d	loc100910708
sprr2e	loc100910838
sprr2f	loc100910978
srebf2	loc102552326
srprb	loc102553069
srr	loc102553715
ssx4b	loc102555453
st13	loc103690020
st6galnac3	loc103690116
st6galnac4	loc103694398
stard13	loc103694874
sth	loc108348114
stim1	loc108348130
stt3a	loc108348161
stx18	loc317456
stx8	loc680875
stxbp1	loc681458
stxbp3	loc685680
sumf2	loc686143
synpo	loc687631
synrg	loc690478
sypl1	loc690507
syt1	lox
tbc1d20	lpal2
tbc1d28	lpcat2
tbc1d3b	lpgat1
tbx18	lpl
tcaim	lpo
tceal2	lrat
tceal4	lrp4
tdrd9	lrp8
tex26	lrrc17
tfdp3	lrrc66
tfe3	lss
tgds	ltbp1
tiaf1	ltbp2
ticam1	lum
tigd5	lvrn
tigd7	ly6d
tigit	ly6g6e
tlx3	ly6g6f
tm4sf1-as1	ly6g6g
tm9sf2	ly75
tmem105	lypd3
tmem107	mab21l4
tmem129	mad2l1
tmem164	mafb
tmem167b	magi1
tmem207	magix
tmem214	mamdc2
tmem217	man1a1
tmem53	manba
tmem61	map1a
tmem94	map7d3
tmem98	mapk8ip2
tmod4	masp1
tmprss11b	mastl
tmprss11d	mat1a
tmprss3	matn4
tnfrsf10b	mcm3
tnks2	mcm5
tomm5	mcph1
tor1aip2	mdk
tp53inp2	medag
tpi1p2	melk
tpm3	mest
tpm3p9	mettl22
tpr	mfsd4a
traf3ip2	mgat5
trdn	mgc94199
trim42	mgp
trim55	micalcl
trim7	micb
trmt12	mif
trmt1l	mill1
trove2	mis18a
tspan15	mkks
tsr3	mmp13
ttc13	mmp14
tub	mmp19
tubg1	mmp2
tubgcp4	mmp28
tubgcp6	mmp3
txn	mmp9
tyw1	mmrn2
u2af1	mms22l
ubap2l	mnda
ube2k	mpz
ubqln2	mrc1
uevld	mroh6
ufl1	ms4a4e
ugp2	ms4a6a
ulbp1	ms4a6e
unc119	ms4a7
usp15	msln
usp4	msra
utp18	mstn
vamp1	msx2
wasf3	mt2a
wdr44	mthfd1l
wdr82	muc20
wdr86	muc5b
wfs1	mxi1
xcr1	mybbp1a
xpnpep3	mybl2
ybey	mycbpap
zbtb20	mycn
zbtb4	myct1
zc3h12a	myh14
zdhhc1	myo5a
zfp69	myoc
zfp69b	myog
zfpm1	myom1
zfyve1	n4bp2l1
zmym5	nat8f5
znf180	ncam1
znf22	ncapd2
znf248	ncapg
znf26	ncaph
znf274	nckap5
znf284	ndc80
znf331	ndfip2
znf33a	ndp
znf41	nebl
znf444	nek2
znf483	neu2
znf492	neurl1
znf502	newgene_1306714
znf503	newgene_2724
znf511	newgene_1308171
znf552	nfam1
znf598	nfatc2
znf627	nfatc4
znf69	nfe2l3
znf77	ngef
znf780b	ngfr
znrf2	nhlrc3
zrsr2	ninj1
zwint	nkain1
zxda	nlrc5
	nlrp10
	nlrp12
	nmi
	nol3
	nos2
	nos3
	nox1
	npas2
	nppb
	npr1
	npr3
	npw
	npy
	nqo1
	nr1d1
	nrcam
	nrg1
	nrn1
	nrxn1
	nsg2
	nt5c3a
	nuf2
	nupr1
	nupr1l1
	nxnl2
	oas3
	olfm1
	olfml2b
	olr63
	ooep
	osbpl10
	osm
	osmr
	osr1
	otud1
	oxtr
	p2ry13
	pak1
	pamr1
	pcdh10
	pcdh20
	pcdhb11
	pcdhb12
	pcolce2
	pcp4l1
	pcsk5
	pcsk6
	pcsk9
	pdgfrb
	pdgfrl
	pdlim4
	pdpn
	pdss1
	pdzk1ip1
	pf4
	pgam2
	pgbd5
	pglyrp2
	pglyrp4
	pgr
	phf24
	pi16
	pigr
	pik3ap1
	pik3c2g
	pik3ip1
	pirb
	pkib
	pkm
	pla1a
	pla2g2f
	pla2g4f
	plaat3
	plac8
	plagl1
	plat
	plaur
	plb1
	plek
	plekhb1
	plekhh1
	plekhn1
	plekhs1
	plet1
	plin1
	plin5
	plk1
	plk4
	pllp
	plod2
	plp1
	plscr1
	plvap
	plxna4
	plxnb3
	pmel
	pnma5
	pnpla5
	pon1
	pon3
	porcn
	postn
	pou2f3
	ppfia4
	ppp1r15a
	ppp1r17
	ppp1r1b
	ppp4r4
	ppt1
	prc1
	prcp
	prg4
	prkcb
	prnd
	prnp
	procr
	prom1
	prom2
	prr11
	prr35
	prss12
	prss27
	prss32
	psat1
	psors1c2
	ptgds
	ptger4
	ptgr1
	ptgs1
	ptgs2
	ptpn14
	ptprd
	ptprn
	ptprz1
	ptrh1
	pvr
	pxdn
	pycard
	pycr1
	pyroxd2
	qpctl
	qsox1
	rab20
	rab27a
	rab32
	racgap1
	rad18
	rad54l
	rap1gap2
	rarres2
	rasal1
	rasal2
	rasgrp1
	rasip1
	rasl10a
	rbp1
	rbp2
	rbp4
	rbp7
	rbpjl
	rgd1307461
	rgd1308564
	rgd1308750
	rgd1311739
	rgd1559575
	rgd1560324
	rgd1560730
	rgd1563060
	rgd1564463
	rgd1564606
	rgd1564664
	rgd1565059
	rgd1565367
	rgd1565462
	rgs9
	rhbg
	rhobtb3
	rhof
	rhpn1
	ric3
	rin1
	ripk3
	ripor2
	ripor3
	rnf180
	rnf207
	rnf213
	rnf227
	rorc
	rps6ka4
	rrad
	rrm2
	rsad2
	ryr3
	s100a1
	s100a3
	s100a4
	s100a6
	s100a7a
	s100b
	sac3d1
	samhd1
	sapcd2
	sat2
	sbsn
	sbspon
	scd4
	scel
	schip1
	scin
	scn11a
	scn7a
	sctr
	sdf2l1
	sdk2
	sec14l2
	sec14l4
	sec14l5
	sec16b
	secisbp2l
	sectm1b
	sele
	selenbp1
	selp
	sema3b
	sema3c
	sema4g
	serpina1
	serpinb6a
	serpinb7
	serpine1
	serping1
	serpini1
	setbp1
	sfn
	sgk1
	sgo1
	sh2d5
	sh3bp4
	sh3tc2
	shank2
	shc2
	shcbp1
	shfl
	shh
	shisal1
	shmt2
	shpk
	shroom3
	sigirr
	sirpb3
	ska1
	skint1
	skint8
	slc14a1
	slc16a14
	slc19a3
	slc22a3
	slc25a21
	slc27a4
	slc29a4
	slc34a2
	slc35d1
	slc35d3
	slc35f1
	slc38a4
	slc39a4
	slc39a7
	slc41a2
	slc43a2
	slc44a4
	slc45a2
	slc47a1
	slc5a1
	slc5a11
	slc5a5
	slc6a14
	slc7a1
	slc7a10
	slc7a11
	slc7a2
	slc7a7
	slco4c1
	slpi
	slpil2
	slpil3
	smim5
	smtnl1
	sncaip
	sned1
	sod3
	sox15
	sox18
	spag1
	spag5
	spata22
	spc24
	spink5
	spink7
	spire2
	spock2
	spp1
	spred3
	sprr1a
	sprr1b
	spry4
	sptssb
	srcin1
	srgn
	srpx2
	ssc4d
	st3gal3
	st3gal5
	st8sia1
	stab1
	stambpl1
	stc1
	steap4
	stfa2l1
	stil
	stom
	stx1b
	sulf1
	sult1d1
	susd2
	syt15
	tacc3
	tbc1d2
	tbc1d24
	tbc1d30
	tcim
	tcn2
	tcp11l2
	tdh
	tdrd5
	tdrd6
	tec
	tenm2
	tenm3
	tex261
	tfcp2l1
	tgm1
	tgm2
	tgm3
	tgm6
	thbd
	thbs2
	thbs4
	themis2
	thy1
	ticrr
	tifab
	timp1
	timp3
	tinagl1
	tk1
	tlcd3a
	tll1
	tmc4
	tmc5
	tmco4
	tmeff2
	tmem120a
	tmem171
	tmem25
	tmem26
	tmem35a
	tmem45a
	tmem45b
	tmem52
	tmem8b
	tmprss11e
	tmprss4
	tnfrsf12a
	tnfrsf18
	tnfrsf1b
	tnfrsf8
	tnfsf9
	tnmd
	tnn
	tnnt2
	tph1
	tpsab1
	traip
	trarg1
	trex2
	trib3
	trim2
	trim34
	trip13
	trpm1
	trpv3
	trpv6
	tspan1
	tspan11
	tspoap1
	tspyl4
	ttc25
	ttk
	tubb2b
	twist2
	txn1
	txnip
	tyr
	tyro3
	ube2c
	ugcg
	unc13d
	upk1b
	uroc1
	usp43
	usp54
	utrn
	vat1l
	vldlr
	vsig10l
	vwa1
	vwf
	wdpcp
	wdr31
	wfdc21
	whrn
	wnk2
	wnt11
	wnt16
	wnt3
	wnt9b
	xirp1
	xkr9
	ybx2
	ypel3
	zbp1
	zfp322a
	zfp365
	zfp395
	zfp438
	zfp579
	zfp61
	zfp827
	zkscan7
	zwilch
