## Supplementary material for "UVB induces meibomian gland dysfunction and ocular surface damage in rat mimicking ocular rosacea": Intersection analysis for transcriptome of human Rosacea and UVB-induced model

### Sheet: Sheet 1
Only Rosacea Patients	Only Animal Model	Rosacea Patients AND Animal Model
dcd	aabr07000398.1	s100a7a
serpinb4	aabr07001382.1	lcn2
scgb2a2	aabr07002627.1	klk6
scgb1d2	aabr07002848.1	atp12a
hoxc6	aabr07005597.1	spp1
iglc1	aabr07006049.1	slco4c1
s100a9	aabr07019383.1	krt77
tspan8	aabr07025272.1	pcolce2
iglv1-44	aabr07028999.1	actg2
cxcl13	aabr07033236.1	pcp4l1
igj	aabr07044583.2	tmprss11e
adamdec1	aabr07044631.2	klk13
hsd17b2	aabr07044711.1	sprr1a
wdr72	aabr07044759.1	pllp
awat1	aabr07048271.1	sprr1b
sp8	aabr07049499.1	arg2
pi3	aabr07052523.1	plin5
ltf	aabr07058422.1	chi3l1
chi3l2	aabr07058464.1	slc14a1
agr3	aabr07062138.2	cd2
cxcl9	aabr07066944.1	fbp1
hoxa5	aabr07070307.1	sprr3
s100a12	aabr07070810.1	mmp9
sprr2b	aabr07071765.1	crip1
mfap5	aacs	gata6
cxcl10	abca1	gjb2
serpinb3	abcb9	adamtsl3
wif1	abcc5	ccr5
fos	abhd1	postn
hoxc10	abhd11	atp6v1c2
igll3p	ablim3	c1qb
s100a7	abra	acpp
s100a8	ac094055.1	ptgds
hoxa7	ac117058.1	slc6a14
cyp4f8	ac128848.1	cmahp
gldc	ac128859.3	adrb2
ifi27	ac130391.3	adh6
rarres1	ac139642.1	gipc2
tac1	acad11	il20rb
ccl27	acot4	slc38a4
tmem213	acp6
klhdc7b	acsf3
igkc	acss1
pcp4	actn2
cidea	actn3
btc	ada
tcn1	adamts12
vnn1	adamts17
chrna9	adamts4
cxcl11	adamts5
mfsd4	adamts7
wnt2b	adamtsl5
lce3d	adcy2
fgfbp2	adgrf2
lrg1	adgrl3
wdr66	adgrl4
cyp4f2	adgrv1
tf	adh6a
pnldc1	adh7
gzma	adhfe1
mmp12	adipoq
gzmb	adtrp
alox15b	aff3
akr1b10	agpat1
lipg	agr2
peg3	akap14
cux2	akr1c3
sprr2c	aldh3a1
unc5b-as1	alox12e
acsl5	alpg
kynu	ampd1
sprr2g	ampd2
ax747630	amt
acadl	angpt1
slc25a18	ankk1
hoxc9	ankmy1
scara5	ankrd1
il26	ankrd2
gda	ankrd35
ccl19	anln
fyb	ano9
lamb4	anxa9
krt6a	apcdd1
dhrs9	apobec2
hoxb3	apobec3
ccl18	apod
mgst1	arhgap11a
dnah17	arhgap22
acsm3	arhgap40
trbc1	arhgap44
cnksr2	arl13b
apoc1	armcx4
bmp2	armh4
pla2g7	arrdc4
enpp5	asb15
ephb1	asf1b
cdhr1	asic2
krt16	aspg
foxp2	asphd2
il37	aspm
en1	astn2
id4	atg9b
agtr1	atl1
kcnj15	atp10b
cldn23	atp13a4
xk	atp1a3
aim2	atp1b1
cta-384d8.35	atp2b4
sox6	atp8a2
slamf7	aurka
rusc1-as1	aurkb
loc100505664	awat2
hotair	b3galt5
samsn1	b4galnt3
cxcr4	b4galnt4
chp2	b4galt5
sox5	bach2
fam65c	bambi
cfb	bard1
foxe1	batf2
tymp	bbox1
lyz	bcl2l11
prr15l	bcl3
c9orf152	bdkrb2
pnliprp3	best2
ccl5	bicc1
epsti1	bicdl1
slc12a8	birc5
aldh1a1	bmp6
il7r	bmx
cd3g	bnip3
serpina3	brip1
klrb1	bsn
nhlh2	bst1
lrfn5	bub1
dio2	bub1b
aldh1a3	c1qa
iqcg	c1qc
slc15a1	c1qtnf5
ccl20	c1r
tppp3	c1s
rtp4	c2
mfsd2a	ca12
dusp1	ca3
vcam1	cacna1b
clec7a	cacna1e
ceacam7	cadm1
loc101927164	cadps2
hpse	calhm1
fam46c	calhm4
gpt2	camk1d
susd4	camkv
chl1	capn12
pcdh7	capn13
cd36	capn15
tlr2	car2
fcgr1b	casp1
gzmk	casp3
xdh	casq1
ptprc	castor1
themis	cbr3
adamts15	ccdc158
moxd1	ccdc3
cd3d	cck
gpx3	ccl11
sik1	ccl2
slc51a	ccl21
cd48	ccl22
fam26f	ccl24
c1orf68	ccl6
lphn3	ccl7
ltb	ccn5
pgd	ccna2
ackr3	ccnb1
wfdc12	ccne1
serpina12	ccnf
exph5	ccnjl
ptpn21	ccr7
c14orf132	cd14
spink1	cd163
c1qtnf3	cd207
kcnj13	cd209
gucy1a2	cd274
hcls1	cd44
linc01133	cd80
ahnak2	cd8a
areg	cd93
itk	cdc14b
cd200	cdc20
srgap2c	cdc25c
c11orf45	cdca2
linc01215	cdca3
trat1	cdca5
upk1a	cdca8
bcl2l10	cdk1
snx10	cdkn1c
rp1-93h18.6	cdkn3
slc22a15	cdo1
ubr4	cebpd
hspa2	cecr2
fzd5	cemip
klk10	cenpa
	cenpe
	cenpf
	cenph
	cenpi
	cenpn
	cenpo
	cenpt
	cenpu
	cenpw
	cep55
	cers4
	ces1d
	ces2c
	ces4a
	cfi
	cgref1
	chek2
	chrna1
	chrna4
	chst9
	cidec
	cilp
	cip2a
	cit
	cited4
	ckap2
	clca4l
	clca5
	cldn17
	cldn7
	cldn8
	clec10a
	clec11a
	clec14a
	clec2e
	clip3
	clspn
	cmpk2
	cnfn
	cnn2
	cntfr
	cntn1
	cobl
	coch
	col18a1
	col22a1
	col4a1
	col4a2
	col8a1
	comt
	coro6
	cotl1
	cpa3
	cpa6
	cpe
	cpn1
	cpne8
	cpvl
	cpxm1
	cpxm2
	cpz
	crabp1
	cracd
	creb3l3
	creb5
	crlf1
	crtac1
	cryab
	csdc2
	csf2rb
	csf3r
	csrp3
	cst6
	cthrc1
	ctnnd2
	ctsw
	ctsz
	cttnbp2
	cxcl14
	cxcl3
	cxcl6
	cyb5r2
	cyfip2
	cyp11b3
	cyp1a1
	cyp24a1
	cyp27a1
	cyp2b21
	cyp2c11
	cyp2j4
	cyp3a9
	cyp4a8
	cyp4b1
	cyth4
	dab2
	dapl1
	dbf4
	dbi
	dclk3
	dcn
	dcun1d4
	ddias
	ddit3
	defb14
	defb4
	degs2
	depdc1
	depdc1b
	depdc7
	depp1
	des
	dgat1
	dgat2l6
	dgcr6
	dglucy
	dhrs7c
	dkkl1
	dlgap5
	dlx3
	dnase1l3
	dnmt3b
	dpyd
	drp2
	dsg3
	dsg4
	dsn1
	dusp10
	dusp4
	dusp6
	dusp7
	dyrk3
	e2f7
	e2f8
	ebp
	ecrg4
	ecscr
	ect2
	eda
	ednrb
	eepd1
	efhd1
	efnb3
	egfl6
	egr2
	ehd3
	elf3
	elmod1
	elovl3
	elovl5
	emb
	eme1
	emid1
	emilin2
	emilin3
	enc1
	eng
	enho
	eno1
	eno3
	enox2
	enpp3
	ensrnog00000017963
	entpd1
	entpd3
	entpd7
	epgn
	epha7
	ephb6
	epop
	ercc6l
	eri2
	erich5
	ero1a
	errfi1
	esam
	espl1
	espn
	esyt3
	etv4
	etv5
	eva1b
	eva1c
	exo1
	exoc3l2
	eya2
	f3
	f5
	fa2h
	faah
	fabp5
	fads2l1
	fam110d
	fam162a
	fam184a
	fam240b
	fam3b
	fam43a
	fam71e2
	fam81a
	fam83d
	fanca
	fbn1
	fbxl21
	fbxo5
	fcgr1a
	fcgr2b
	fcho1
	fcna
	fcnb
	fdft1
	fer1l4
	fetub
	fgf18
	fgfbp1
	fgfr2
	fgfr3
	fgg
	fggy
	fgl1
	fhad1
	fhl1
	flacc1
	flnc
	flrt1
	fmod
	folr2
	fosl1
	frem2
	frk
	fscn1
	fstl4
	fundc2
	fut2
	fzd10
	g0s2
	gab2
	gabrp
	galk1
	galm
	galns
	galnt6
	gcnt2
	gcsh
	gde1
	gdpd2
	gen1
	gfpt2
	gip
	gja5
	glb1l2
	gldn
	glt6d1
	glyatl3
	gnb4
	gpc3
	gpcpd1
	gpha2
	gpr143
	gpr176
	gpr4
	gprasp2
	gprc5a
	gprc5b
	gprc5d
	gprin3
	gpx2
	gpx6
	gramd1c
	gramd2b
	grem1
	gria4
	grip2
	grk5
	gsdma
	gsdmc
	gsn
	gss
	gsta4
	gstm1
	gstt3
	gtse1
	gucy2g
	gusb
	gys2
	hal
	hapln4
	has2
	haspin
	havcr1
	hcst
	hdc
	heg1
	hephl1
	herc6
	hes7
	hexb
	hgf
	hic2
	hivep3
	hjurp
	hmgcr
	hmmr
	hoxc13
	hpn
	hpx
	hrob
	hsd11b2
	hspb6
	hspb7
	hspb8
	htr1b
	htr2b
	htra3
	hyal4
	icam1
	iffo1
	ifi27l2b
	ifi44l
	ifi47
	ifit2
	ifitm1
	igf1
	igf2
	igfbp2
	igfn1
	il17rd
	il18rap
	il1f10
	il1r1
	il1r2
	il1rl1
	il1rl2
	il2rg
	il34
	il36a
	il36g
	il4r
	il6
	impdh1
	incenp
	inf2
	inha
	inhbb
	inmt
	iqsec3
	irf1
	irgm
	isoc2b
	itga5
	itpkb
	jak3
	jaml
	kank4
	kazald1
	kb15
	kcna10
	kcna2
	kcnd3
	kcnh1
	kcnh3
	kcnip2
	kcnk3
	kcnk5
	kcnn2
	kcnq5
	kcns3
	kctd14
	kera
	kif14
	kif18b
	kif20a
	kif20b
	kif22
	kif26a
	kif26b
	kif2c
	kif4a
	kifc1
	klhl29
	klhl33
	klk12
	klk14
	klk5
	klk8
	klk9
	knl1
	knstrn
	kpna2
	krt2
	krt24
	krt26
	krt28
	krt31
	krt32
	krt35
	krt40
	krt7
	krt72
	krt73
	krt75
	krt80
	krt82
	krt85
	kyat3
	l2hgdh
	lamc2
	lamc3
	lbhd2
	lbp
	lce1l
	lce1m
	lcmt1
	lct
	lef1
	lgals9
	lilrb3
	limk1
	lipk
	lipm
	lipn
	lmo1
	loc100359539
	loc100359600
	loc100360380
	loc100360791
	loc100362384
	loc100909605
	loc100909840
	loc100909857
	loc100910708
	loc100910838
	loc100910978
	loc102552326
	loc102553069
	loc102553715
	loc102555453
	loc103690020
	loc103690116
	loc103694398
	loc103694874
	loc108348114
	loc108348130
	loc108348161
	loc317456
	loc680875
	loc681458
	loc685680
	loc686143
	loc687631
	loc690478
	loc690507
	lox
	lpal2
	lpcat2
	lpgat1
	lpl
	lpo
	lrat
	lrp4
	lrp8
	lrrc17
	lrrc66
	lss
	ltbp1
	ltbp2
	lum
	lvrn
	ly6d
	ly6g6e
	ly6g6f
	ly6g6g
	ly75
	lypd3
	lypd5
	mab21l4
	mad2l1
	mafb
	magi1
	magix
	mamdc2
	man1a1
	manba
	map1a
	map7d3
	mapk8ip2
	masp1
	mastl
	mat1a
	matn4
	mcm3
	mcm5
	mcph1
	mdk
	medag
	melk
	mest
	mettl22
	mfsd4a
	mgat5
	mgc94199
	mgp
	mgst2
	micalcl
	micb
	mif
	mill1
	mis18a
	mkks
	mlana
	mme
	mmp13
	mmp14
	mmp19
	mmp2
	mmp28
	mmp3
	mmrn2
	mms22l
	mnda
	mpz
	mrc1
	mroh6
	ms4a4e
	ms4a6a
	ms4a6e
	ms4a7
	msln
	msra
	mstn
	msx2
	mt2a
	mthfd1l
	muc20
	muc5b
	mxi1
	mxra8
	mybbp1a
	mybl2
	mycbpap
	mycn
	myct1
	myf6
	myh14
	myo5a
	myoc
	myog
	myom1
	n4bp2l1
	nat8f5
	ncam1
	ncapd2
	ncapg
	ncaph
	nckap5
	ndc80
	ndfip2
	ndp
	nebl
	nek2
	neu2
	neurl1
	newgene_1306714
	newgene_2724
	newgene_1308171
	nfam1
	nfatc2
	nfatc4
	nfe2l3
	ngef
	ngfr
	nhlrc3
	ninj1
	nkain1
	nlrc5
	nlrp10
	nlrp12
	nmi
	nol3
	nos2
	nos3
	nox1
	npas2
	nppb
	npr1
	npr3
	npw
	npy
	nqo1
	nr1d1
	nrcam
	nrg1
	nrn1
	nrxn1
	nsg2
	nt5c3a
	nuf2
	nupr1
	nupr1l1
	nxnl2
	oas3
	oip5
	olfm1
	olfml2b
	olr63
	ooep
	orc1
	osbpl10
	osm
	osmr
	osr1
	otud1
	oxtr
	p2ry13
	pak1
	pamr1
	pcdh10
	pcdh20
	pcdhb11
	pcdhb12
	pcsk5
	pcsk6
	pcsk9
	pdgfra
	pdgfrb
	pdgfrl
	pdlim4
	pdpn
	pdss1
	pdzk1ip1
	pf4
	pgam2
	pgbd5
	pglyrp2
	pglyrp4
	pgr
	phf24
	pi16
	pigr
	pik3ap1
	pik3c2g
	pik3ip1
	pirb
	pkib
	pkm
	pla1a
	pla2g2f
	pla2g4f
	plaat3
	plac8
	plagl1
	plat
	plaur
	plb1
	plek
	plekhb1
	plekhh1
	plekhn1
	plekhs1
	plet1
	plin1
	plk1
	plk4
	plod2
	plp1
	plscr1
	plvap
	plxna4
	plxnb3
	plxnc1
	pmaip1
	pmel
	pnma5
	pnpla5
	pon1
	pon3
	porcn
	pou2f3
	ppfia4
	ppp1r15a
	ppp1r17
	ppp1r1b
	ppp4r4
	ppt1
	prc1
	prcp
	prg4
	prkcb
	prnd
	prnp
	procr
	prom1
	prom2
	prr11
	prr35
	prss12
	prss27
	prss32
	psat1
	psd2
	psors1c2
	ptger4
	ptgr1
	ptgs1
	ptgs2
	ptpn14
	ptprd
	ptprn
	ptprz1
	ptrh1
	pvalb
	pvr
	pxdn
	pycard
	pycr1
	pyroxd2
	qpctl
	qsox1
	rab20
	rab27a
	rab32
	racgap1
	rad18
	rad54l
	rap1gap2
	rarres2
	rasal1
	rasal2
	rasgrp1
	rasip1
	rasl10a
	rbp1
	rbp2
	rbp4
	rbp7
	rbpjl
	reln
	rgd1307461
	rgd1308564
	rgd1308750
	rgd1311739
	rgd1559575
	rgd1560324
	rgd1560730
	rgd1563060
	rgd1564463
	rgd1564606
	rgd1564664
	rgd1565059
	rgd1565367
	rgd1565462
	rgs9
	rhbg
	rhobtb3
	rhof
	rhpn1
	ric3
	rin1
	ripk3
	ripor2
	ripor3
	rnf180
	rnf207
	rnf213
	rnf227
	rorc
	rps6ka4
	rrad
	rrm2
	rsad2
	ryr3
	s100a1
	s100a3
	s100a4
	s100a6
	s100b
	sac3d1
	samhd1
	sapcd2
	sat2
	sbsn
	sbspon
	scd4
	scel
	schip1
	scin
	scn11a
	scn7a
	sctr
	sdf2l1
	sdk2
	sec14l2
	sec14l4
	sec14l5
	sec16b
	secisbp2l
	sectm1b
	sele
	selenbp1
	selp
	sema3b
	sema3c
	sema4g
	serpina1
	serpinb2
	serpinb6a
	serpinb7
	serpine1
	serping1
	serpini1
	setbp1
	sfn
	sgk1
	sgo1
	sh2d5
	sh3bp4
	sh3tc2
	shank2
	shc2
	shcbp1
	shfl
	shh
	shisal1
	shmt2
	shpk
	shroom3
	sigirr
	sirpb3
	ska1
	ska3
	skint1
	skint8
	slc16a14
	slc19a3
	slc22a3
	slc25a21
	slc27a4
	slc29a4
	slc34a2
	slc35d1
	slc35d3
	slc35f1
	slc39a4
	slc39a7
	slc39a8
	slc41a2
	slc43a2
	slc44a4
	slc45a2
	slc47a1
	slc5a1
	slc5a11
	slc5a5
	slc7a1
	slc7a10
	slc7a11
	slc7a2
	slc7a7
	slpi
	slpil2
	slpil3
	smad9
	smim5
	smtnl1
	sncaip
	sned1
	sod3
	sox15
	sox18
	spag1
	spag5
	spata22
	spc24
	spink5
	spink7
	spire2
	spock2
	spred3
	spry4
	sptssb
	srcin1
	srgn
	srpx2
	ssc4d
	st3gal3
	st3gal5
	st8sia1
	stab1
	stambpl1
	stc1
	steap4
	stfa2l1
	stil
	stom
	stx1b
	sulf1
	sult1d1
	susd2
	syt15
	tacc3
	tbc1d2
	tbc1d24
	tbc1d30
	tcim
	tcn2
	tcp11l2
	tdh
	tdrd5
	tdrd6
	tec
	tenm2
	tenm3
	tex261
	tfcp2l1
	tgm1
	tgm2
	tgm3
	tgm6
	thbd
	thbs2
	thbs4
	themis2
	thy1
	ticrr
	tifab
	timp1
	timp3
	tinagl1
	tk1
	tlcd3a
	tll1
	tmc4
	tmc5
	tmco4
	tmeff2
	tmem120a
	tmem171
	tmem25
	tmem26
	tmem35a
	tmem45a
	tmem45b
	tmem52
	tmem8b
	tmprss11a
	tmprss4
	tnfrsf12a
	tnfrsf18
	tnfrsf1b
	tnfrsf8
	tnfsf9
	tnmd
	tnn
	tnnt2
	top2a
	tph1
	tppp
	tpsab1
	tpx2
	traip
	trarg1
	trex2
	trib3
	trim2
	trim34
	trip13
	trpm1
	trpv3
	trpv6
	tspan1
	tspan11
	tspoap1
	tspyl4
	ttc25
	ttk
	tubb2b
	tubb3
	twist2
	txn1
	txnip
	tyr
	tyro3
	tyrp1
	ube2c
	ugcg
	unc13d
	upk1b
	uroc1
	usp43
	usp54
	utrn
	vat1l
	vldlr
	vsig10l
	vwa1
	vwf
	wdpcp
	wdr31
	wdr60
	wfdc21
	whrn
	wnk2
	wnt11
	wnt16
	wnt3
	wnt9b
	xirp1
	xkr9
	ybx2
	ypel3
	zbp1
	zfp322a
	zfp365
	zfp395
	zfp438
	zfp579
	zfp61
	zfp827
	zkscan7
	zwilch
